# Vitamin D constrains inflammation by modulating the expression of key genes on Chr17q12-21.1

**DOI:** 10.1101/2022.05.22.491886

**Authors:** Ayşe Kılıç, Arda Halu, Margherita De Marzio, Enrico Maiorino, Melody G. Duvall, Thayse Brueggemann, Joselyn J. Rojas Quintero, Robert Chase, Hooman Mirzakhani, Ayse Özge Sungur, Janine Koepke, Taiji Nakano, Hong Yong Peh, Nandini Krishnamoorthy, Raja-Elie Abdulnour, Katia Georgopoulos, Augusto A. Litonjua, Marie B. Demay, Harald Renz, Bruce D. Levy, Scott T. Weiss

## Abstract

Vitamin D possesses immunomodulatory functions and vitamin D deficiency has been associated with the rise in chronic inflammatory diseases, including asthma (1). Vitamin D supplementation studies do not provide insight into the molecular genetic mechanisms of vitamin D mediated immunoregulation. Here we provide evidence for vitamin D regulation of two human chromosomal loci, Chr17q12-21.1 and Chr17q21.2, reliably associated with autoimmune and chronic inflammatory diseases (2–4). We demonstrate increased vitamin D receptor (VDR) expression in mouse lung CD4+ Th2 cells, differential expression of Chr17q12-21.1 and Chr17q21.2 genes in Th2 cells based on vitamin D status and identify the IL-2/Stat5 pathway as a target of vitamin D signaling. Vitamin D deficiency caused severe lung inflammation after allergen challenge in mice that was prevented by long term prenatal vitamin D supplementation. Mechanistically, vitamin D induced the expression of the *Ikzf3* encoded protein Aiolos to suppress IL-2-signaling and ameliorate cytokine production in Th2 cells. These translational findings demonstrate mechanisms for the immune protective effect of vitamin D in allergic lung inflammation with a strong molecular genetic link to the regulation of both Chr17q12-21.1 and Chr17q21.2 genes and suggest further functional studies and interventional strategies for long-term prevention of asthma and other autoimmune disorders.

**One Sentence Summary:** Vitamin D regulates two human chromosomal loci, Chr17q12-21.1 and Chr17q21.2, that are associated with autoimmune and chronic inflammatory diseases.
