## Supplementary Tables for "Vitamin D constrains inflammation by modulating the expression of key genes on Chr17q12-21.1"

### Sheet: Exten.Table2 KEGG VitDdef vs WT
#	Pathway ID	Description	GeneRatio	BgRatio	pvalue	p.adjust	geneID
1	mmu05203	Viral carcinogenesis	80/1643	229/8916	1.38438e-09	4.47155e-07	Gtf2a1/H2bu2/Pik3cb/Gtf2e1/Hdac8/H2bc4/Mrps18b/Gm8909/H2-T-ps/Pmaip1/Hdac7/Hdac1/H4c2/H4f16/H2bc21/H2bc18/H2bc22/H2bc13/H2bc6/H2bc3/H4c18/H4c9/H4c6/Skp2/Mapk3/Atp6v0d2/Tbpl1/Creb5/Ywhag/Vdac3/Trp53/Traf5/Gtf2h3/Creb3l2/Src/Sp100/Scin/Rbpj/Rbl2/Rbl1/Ranbp1/Psmc1/Eif2ak2/Kat2b/Nras/Nfkb2/Mdm2/Mad1l1/Jun/Jak3/Hdac5/H2-T24/H2-T10/H2-Q7/H2-Q4/H2-Q2/H2-Q1/H2-K1/H2-D1/H2-Bl/Egr2/Ddx3x/Ddb1/Creb3/Ccr8/Cc…
2	mmu04612	Antigen processing and presentation	41/1643	90/8916	2.80419e-09	4.52876e-07	Gm8909/H2-T-ps/Ifi30/Tnf/Tap1/Rfxank/Hspa1a/Psme3/Psme2/Lgmn/Klrd1/Klrc1/Cd74/Ifng/Hsp90aa1/Hspa2/Hspa8/H2-T24/H2-T10/H2-Q7/H2-Q4/H2-Q2/H2-Q1/H2-Ob/H2-Oa/H2-DMb1/H2-DMa/H2-K1/H2-Eb1/H2-D1/H2-Bl/H2-Ab1/H2-Aa/Ctsl/Cd8b1/Cd8a/Cd4/Ciita/B2m/H2-Q6/Gm11127
3	mmu05332	Graft-versus-host disease	32/1643	63/8916	5.62955e-09	6.06115e-07	Gm8909/H2-T-ps/Tnf/Prf1/Klrd1/Klrc1/Il6/Il2/Il1a/Ifng/H2-T24/H2-T10/H2-Q7/H2-Q4/H2-Q2/H2-Q1/H2-Ob/H2-Oa/H2-DMb1/H2-DMa/H2-K1/H2-Eb1/H2-D1/H2-Bl/H2-Ab1/H2-Aa/Gzmb/Cd86/Cd80/Cd28/H2-Q6/Gm11127
4	mmu05166	Human T-cell leukemia virus 1 infection	80/1643	247/8916	6.63634e-08	5.35885e-06	Pik3cb/Cdc16/Gm8909/H2-T-ps/Anapc11/Gps2/Map3k14/Pttg1/Mapk3/Map3k1/Map2k4/Map2k1/Ets1/Tbpl1/Creb5/Zfp36/Vdac3/Trp53/Tnf/Tln1/Tgfbr2/Cdc27/Creb3l2/Ranbp1/Ppp3cb/Ppp3ca/Kat2b/Nras/Nfkb2/Nfatc3/Smad4/Mad1l1/Lta/Jun/Jak3/Il6/Il2/Il1r2/Icam1/H2-T24/H2-T10/H2-Q7/H2-Q4/H2-Q2/H2-Q1/H2-Ob/H2-Oa/H2-DMb1/H2-DMa/H2-K1/H2-Eb1/H2-D1/H2-Bl/H2-Ab1/H2-Aa/Fos/Egr2/Egr1/E2f1/Csf2/Creb3/Cdkn1a/Cd4/Cd3e/Ccne2/Ccne1/…
5	mmu04940	Type I diabetes mellitus	32/1643	70/8916	1.39066e-07	8.98365e-06	Gm8909/H2-T-ps/Tnf/Prf1/Lta/Il2/Il1a/Ifng/Hspd1/H2-T24/H2-T10/H2-Q7/H2-Q4/H2-Q2/H2-Q1/H2-Ob/H2-Oa/H2-DMb1/H2-DMa/H2-K1/H2-Eb1/H2-D1/H2-Bl/H2-Ab1/H2-Aa/Gzmb/Gad2/Cd86/Cd80/Cd28/H2-Q6/Gm11127
6	mmu05321	Inflammatory bowel disease	29/1643	62/8916	2.91385e-07	1.56862e-05	Il23a/Il21/Il21r/Tbx21/Nod2/Tlr2/Tnf/Stat4/Stat1/Jun/Il6/Il4ra/Il2/Il18r1/Il1a/Il18rap/Il13/Il12rb2/Il12rb1/Ifngr2/Ifng/H2-Ob/H2-Oa/H2-DMb1/H2-DMa/H2-Eb1/H2-Ab1/H2-Aa/Gata3
7	mmu00100	Steroid biosynthesis	14/1643	20/8916	6.2857e-07	2.9004e-05	Lbr/Dhcr24/Tm7sf2/Msmo1/Soat2/Soat1/Nsdhl/Lss/Lipa/Hsd17b7/Fdft1/Ebp/Dhcr7/Cyp51
8	mmu05169	Epstein-Barr virus infection	73/1643	231/8916	7.28562e-07	2.94157e-05	Pik3cb/Gm8909/H2-T-ps/Sap30/Psmd8/Ikbke/Map3k14/Hdac1/Skp2/Map2k6/Map2k4/Tlr2/Psmc4/Oas1b/Vim/Trp53/Traf5/Tnf/Entpd3/Tap1/Stat2/Stat1/Ncor2/Rbpj/Psmc5/Psmc3/Psmc2/Psmc1/Eif2ak2/Nfkbie/Nfkb2/Nedd4/Psmd7/Mdm2/Jun/Jak3/Il6/Ifnar2/Ifnar1/Icam1/H2-T24/H2-T10/H2-Q7/H2-Q4/H2-Q2/H2-Q1/H2-Ob/H2-Oa/H2-DMb1/H2-DMa/H2-K1/H2-Eb1/H2-D1/H2-Bl/H2-Ab1/H2-Aa/Fcer2a/E2f1/Cdkn1b/Cdkn1a/Cdk6/Cd3e/Cd19/Ccne2/Ccne1/Ccn…
9	mmu04115	p53 signaling pathway	31/1643	72/8916	1.10904e-06	3.98021e-05	Sesn3/Perp/Pmaip1/Pidd1/Sfn/Rrm2b/Siva1/Gtse1/Ccnb1/Sesn2/Zmat3/Trp53/Tnfrsf10b/Thbs1/Rrm2/Serpine1/Mdm2/Bbc3/Sesn1/Ei24/Cdkn1a/Cdk6/Cd82/Ccng1/Ccne2/Ccne1/Ccnd2/Ccnb2/Bid/Bcl2/Bax
10	mmu05330	Allograft rejection	28/1643	63/8916	1.691e-06	5.46194e-05	Gm8909/H2-T-ps/Tnf/Prf1/Il2/Ifng/H2-T24/H2-T10/H2-Q7/H2-Q4/H2-Q2/H2-Q1/H2-Ob/H2-Oa/H2-DMb1/H2-DMa/H2-K1/H2-Eb1/H2-D1/H2-Bl/H2-Ab1/H2-Aa/Gzmb/Cd86/Cd80/Cd28/H2-Q6/Gm11127
11	mmu04659	Th17 cell differentiation	39/1643	104/8916	3.31239e-06	9.33462e-05	Il23a/Il21/Il21r/Tbx21/Il27ra/Mapk3/Tgfbr2/Stat1/Ppp3cb/Ppp3ca/Plcg1/Prkcq/Nfkbie/Nfatc3/Smad4/Jun/Jak3/Jak2/Il6ra/Il6/Il4ra/Il2/Il12rb1/Ifngr2/Ifng/Hsp90aa1/Hif1a/H2-Ob/H2-Oa/H2-DMb1/H2-DMa/H2-Eb1/H2-Ab1/H2-Aa/Gata3/Fos/Cd4/Cd3e/Ahr
12	mmu04110	Cell cycle	44/1643	123/8916	3.46797e-06	9.33462e-05	Cdc16/Anapc13/Anapc11/Fzr1/Sfn/Orc3/Hdac1/Pttg1/Skp2/Pkmyt1/Ccnb1/Orc4/Ywhag/Ttk/Trp53/Tfdp1/Cdc27/Stag2/Rbl2/Rbl1/Plk1/Pcna/Orc2/Mdm2/Mcm7/Smad4/Mad1l1/E2f1/Smc3/Cdkn2d/Cdkn1b/Cdkn1a/Cdk6/Cdc7/Cdc25c/Cdc25b/Ccne2/Ccne1/Ccnd2/Ccnb2/Ccna2/Bub1b/Bub1/Cdc20
13	mmu04640	Hematopoietic cell lineage	36/1643	94/8916	4.46139e-06	0.000110848	Tnf/Itgb3/Itga6/Itga3/Itga2/Il9r/Il7r/Il6ra/Il6/Il4ra/Il3/Il1r2/Il1a/H2-Ob/H2-Oa/H2-DMb1/H2-DMa/H2-Eb1/H2-Ab1/H2-Aa/Flt3/Fcer2a/Csf2/Cd9/Cd8b1/Cd8a/Cd59a/Cd4/Cd3e/Cd38/Cd37/Cd24a/Cd22/Ms4a1/Cd2/Cd19
14	mmu04218	Cellular senescence	59/1643	184/8916	5.02324e-06	0.000115893	Pik3cb/Ppid/Gm8909/H2-T-ps/Foxo1/Rassf5/Nbn/Ccnb1/Mapk3/Map2k6/Map2k1/Ets1/Vdac3/Trp53/Tgfbr2/Rras/Rbl2/Rbl1/Rbbp4/Rad9a/Rad50/Ppp3cb/Ppp3ca/Serpine1/Sqstm1/Nras/Nfatc3/Mdm2/Itpr3/Itpr2/Il6/Il1a/Hipk2/Hipk1/H2-T24/H2-T10/H2-Q7/H2-Q4/H2-Q2/H2-Q1/H2-K1/H2-D1/H2-Bl/Foxm1/E2f1/Cdkn1a/Cdk6/Ccne2/Ccne1/Ccnd2/Ccnb2/Ccna2/Calm1/Cacna1d/Zfp36l2/Slc25a5/H2-Q6/Traf3ip2/Gm11127
15	mmu04658	Th1 and Th2 cell differentiation	34/1643	88/8916	6.51803e-06	0.000140355	Tbx21/Maml3/Mapk3/Stat4/Stat1/Rbpj/Ppp3cb/Ppp3ca/Plcg1/Prkcq/Nfkbie/Nfatc3/Jun/Jak3/Jak2/Jag2/Il4ra/Il2/Il13/Il12rb2/Il12rb1/Ifngr2/Ifng/H2-Ob/H2-Oa/H2-DMb1/H2-DMa/H2-Eb1/H2-Ab1/H2-Aa/Gata3/Fos/Cd4/Cd3e
16	mmu04144	Endocytosis	79/1643	273/8916	1.14507e-05	0.000231162	Pard3/Nedd4l/Cltb/Mvb12a/Wasl/Cyth4/Ist1/Smap2/Arap1/Snx5/Vps26b/Chmp2a/Snx2/Gm8909/H2-T-ps/Arfgap3/Sh3kbp1/Snx1/Vps29/Arpc3/Snx12/Sh3glb1/Vps37a/Agap1/Bin1/Rab11fip4/Git2/Chmp1a/Zfyve9/Arfgap1/Vps45/Tsg101/Zfyve16/Tgfbr2/Amph/Arrb2/Arap2/Cblb/Src/Sh3gl3/Sh3gl1/Hspa1a/Rab4a/Pml/Prkcz/Pip5k1b/Pip5k1c/Nedd4/Mdm2/Ldlr/Hspa2/Hspa8/H2-T24/H2-T10/H2-Q7/H2-Q4/H2-Q2/H2-Q1/H2-K1/H2-D1/H2-Bl/Grk4/Eps15l1/E…
17	mmu05323	Rheumatoid arthritis	33/1643	87/8916	1.40139e-05	0.000266263	Il23a/Atp6v0e2/Atp6v1g1/Atp6v0d2/Tlr2/Vegfa/Tnfsf11/Tnf/Ccl3/Pth/Jun/Il6/Il1a/Ifng/Icam1/H2-Ob/H2-Oa/H2-DMb1/H2-DMa/H2-Eb1/H2-Ab1/H2-Aa/Fos/Ctsl/Csf2/Cd86/Cd80/Cd28/Ctla4/Atp6v0c/Atp6v0a1/Angpt1/Atp6v0b
18	mmu05416	Viral myocarditis	32/1643	88/8916	5.01769e-05	0.000900396	Gm8909/H2-T-ps/Sgcb/Rac2/Prf1/Icam1/H2-T24/H2-T10/H2-Q7/H2-Q4/H2-Q2/H2-Q1/H2-Ob/H2-Oa/H2-DMb1/H2-DMa/H2-K1/H2-Eb1/H2-D1/H2-Bl/H2-Ab1/H2-Aa/Myh7/Eif4g2/Cd86/Cd80/Cd28/Cav1/Bid/Actg1/H2-Q6/Gm11127
19	mmu05167	Kaposi sarcoma-associated herpesvirus infection	64/1643	225/8916	0.000132541	0.0022532	Pik3cb/Gm8909/H2-T-ps/Ikbke/Pik3r5/Mapk3/Map2k6/Map2k4/Map2k1/Cd200r4/Zfp36/Vegfa/Ubc/Trp53/Tcf7/Stat2/Stat1/Src/Eif2ak2/Ppp3cb/Ppp3ca/Plcg1/Pdgfb/Nras/Nfatc3/Lef1/Jun/Jak2/Itpr3/Itpr2/Il6/Ifnar2/Ifnar1/Icam1/Hif1a/H2-T24/H2-T10/H2-Q7/H2-Q4/H2-Q2/H2-Q1/H2-K1/H2-D1/H2-Bl/Gngt2/Gng5/Gng2/Gnb5/Fos/E2f1/Csf2/Ccr8/Ccr4/Ccr1/Cdkn1a/Cdk6/Cd86/Calm1/C3/Bid/Bax/H2-Q6/Ticam1/Gm11127
20	mmu05320	Autoimmune thyroid disease	28/1643	79/8916	0.000240399	0.00388244	Gm8909/H2-T-ps/Tg/Prf1/Il2/H2-T24/H2-T10/H2-Q7/H2-Q4/H2-Q2/H2-Q1/H2-Ob/H2-Oa/H2-DMb1/H2-DMa/H2-K1/H2-Eb1/H2-D1/H2-Bl/H2-Ab1/H2-Aa/Gzmb/Cd86/Cd80/Cd28/Ctla4/H2-Q6/Gm11127
21	mmu04660	T cell receptor signaling pathway	34/1643	103/8916	0.00026535	0.00408134	Pik3cb/Vav3/Icos/Map3k14/Mapk3/Map2k1/Malt1/Vav2/Tnf/Cblb/Rasgrp1/Ppp3cb/Ppp3ca/Plcg1/Prkcq/Pdcd1/Pak1/Nras/Nfkbie/Nfatc3/Nck2/Grap2/Jun/Il2/Ifng/Fos/Csf2/Cd8b1/Cd8a/Cd4/Cd3e/Cd28/Ctla4/Card11
22	mmu04210	Apoptosis	42/1643	136/8916	0.000282251	0.00414395	Ern1/Pik3cb/Diablo/Pmaip1/Pidd1/Map3k14/Tuba8/Parp4/Mapk3/Map3k5/Map2k1/Parp3/Ctso/Trp53/Tnfrsf10b/Tnf/Ptpn13/Prf1/Nras/Bbc3/Lmna/Jun/Itpr3/Itpr2/Il3/Gzmb/Fos/Eif2ak3/Dffb/Ddit3/Ctsw/Ctsl/Ctsh/Ctsc/Casp6/Bid/Bcl2a1d/Bcl2a1b/Bcl2/Bax/Birc2/Actg1
23	mmu01240	Biosynthesis of cofactors	46/1643	154/8916	0.000345849	0.00485692	Lias/Nadsyn1/Rdh12/Mmab/Pank1/Coq2/Kynu/Gmppa/Qprt/Ppcdc/Mthfd2l/Nmnat1/Dhodh/Nme4/Ggcx/Ctps2/Nme6/Pmm1/Gphn/Mat2a/Shmt1/Ppox/Nqo1/Nme1/Nfs1/Rdh11/Alad/Gclm/Gclc/Ggh/Gch1/Fpgs/Fech/Dld/Dhfr/Cpox/Coq7/Bcat2/Ak4/Ak1/Adssl1/Mpi/Gusb/Rdh13/Mthfd1/Eprs
24	mmu04066	HIF-1 signaling pathway	36/1643	114/8916	0.000468019	0.00629876	Pik3cb/Cul2/Elob/Rps6kb2/Eno1b/Mapk3/Map2k1/Vegfa/Timp1/Plcg1/Serpine1/Pfkm/Pfkl/Nos3/Nos2/Pfkfb3/Ldha/Il6ra/Il6/Ifngr2/Ifng/Hmox1/Hk2/Hif1a/Gapdh/Eno2/Eno1/Egfr/Cdkn1b/Cdkn1a/Camk2b/Bcl2/Arnt/Aldoc/Aldoa/Angpt1
25	mmu04142	Lysosome	40/1643	131/8916	0.000503897	0.00639799	Cltb/Arsg/Npc2/Litaf/Abcb9/Hgsnat/Galns/Naglu/Atp6v0d2/Ctso/Psap/Lgmn/Naga/Man2b1/Lipa/Napsa/Hyal2/Gm2a/Galc/Dnase2a/Ctsw/Ctsl/Ctsh/Ctse/Ctsc/Clta/Cd68/Atp6v0c/Atp6v0a1/Asah1/Arsa/Ap4s1/Ap4m1/Ap3s1/Ap1m2/Gla/Atp6v0b/Laptm4b/Gusb/Ap1s2
26	mmu05322	Systemic lupus erythematosus	44/1643	148/8916	0.000515008	0.00639799	H2bu2/H2az2/H2bc4/Snrpd3/Macroh2a2/H4c2/H4f16/H2ac13/H2bc21/H2bc18/H2bc22/H2bc13/H2bc6/H2bc3/H2ac22/H4c18/H4c9/H4c6/H3c13/H3c6/C1s2/H2aj/Tnf/Ssb/Trim21/Snrpb/Ifng/H2ax/Hc/H3f3b/H3f3a/H2-Ob/H2-Oa/H2-DMb1/H2-DMa/H2-Eb1/H2-Ab1/H2-Aa/Cd86/Cd80/Cd28/C3/Actn1/H4c17
27	mmu04928	Parathyroid hormone synthesis; secretion and action	34/1643	108/8916	0.000707003	0.00810338	Slc9a3r1/Mapk3/Map2k1/Pde4d/Creb5/Vdr/Tnfsf11/Arrb2/Creb3l2/Pth/Plcb4/Plcb2/Pde4b/Nr4a2/Naca/Mef2d/Mef2c/Arhgef1/Itpr3/Itpr2/Gnai2/Gnai1/Gna13/Gata3/Fos/Egr1/Egfr/Creb3/Cdkn1a/Bcl2/Adcy7/Pde4c/Arrb1/Adcy3
28	mmu05310	Asthma	12/1643	25/8916	0.000708043	0.00810338	Tnf/Il3/Il13/H2-Ob/H2-Oa/H2-DMb1/H2-DMa/H2-Eb1/H2-Ab1/H2-Aa/Fcer1g/Fcer1a
29	mmu05417	Lipid and atherosclerosis	59/1643	216/8916	0.000746705	0.00810338	Ern1/Mib2/Pik3cb/Vav3/Ikbke/Ero1a/Mapk3/Map3k5/Map2k6/Map2k4/Tlr2/Xbp1/Vldlr/Vav2/Trp53/Tnfrsf10b/Tnf/Tlr6/Src/Ccl3/Rock2/Hspa1a/Ppp3cb/Ppp3ca/Plcg1/Plcb4/Plcb2/Nras/Nos3/Nfatc3/Ncf1/Ldlr/Lbp/Arhgef1/Jun/Jak2/Il6/Icam1/Hsp90aa1/Hspa2/Hspd1/Hspa8/Fos/Ptk2/Eif2ak3/Ddit3/Cyp1a1/Cyba/Casp6/Casp1/Camk2b/Calm1/Bid/Bcl2/Bax/Abcg1/Abca1/Olr1/Ticam1
30	mmu05235	PD-L1 expression and PD-1 checkpoint pathway in cancer	29/1643	88/8916	0.000752636	0.00810338	Pik3cb/Cd274/Rps6kb2/Batf3/Mapk3/Map2k6/Map2k1/Tlr2/Stat1/Rasgrp1/Ppp3cb/Ppp3ca/Plcg1/Prkcq/Pdcd1/Nras/Nfkbie/Nfatc3/Jun/Jak2/Ifngr2/Ifng/Hif1a/Fos/Egfr/Cd4/Cd3e/Cd28/Ticam1
31	mmu00670	One carbon pool by folate	10/1643	19/8916	0.000799873	0.00833416	Mthfd2l/Tyms/Aldh1l2/Shmt1/Mthfr/Gart/Dhfr/Mthfd1/Aldh1l1/Mthfsl
32	mmu00520	Amino sugar and nucleotide sugar metabolism	19/1643	50/8916	0.000887937	0.00885431	Gale/Cyb5r1/Chit1/Gmppa/Gnpnat1/Cyb5r2/Pmm1/Cyb5r4/Amdhd2/Cyb5rl/Uap1l1/Gmds/Renbp/Hk2/Gfpt1/Cmas/Mpi/Pgm3/Uap1
33	mmu05170	Human immunodeficiency virus 1 infection	64/1643	240/8916	0.000904619	0.00885431	Apobec3/Cul5/Pik3cb/Cul4b/Bst2/Elob/Gm8909/Trim5/H2-T-ps/Rps6kb2/Samhd1/Ccnb1/Mapk3/Map2k6/Map2k1/Tlr2/Traf5/Tnfrsf1b/Tnf/Tap1/Trim30d/Rnf7/Rac2/Ppp3cb/Ppp3ca/Plcg1/Pak1/Nras/Nfatc3/Jun/Itpr3/Itpr2/H2-T24/H2-T10/H2-Q7/H2-Q4/H2-Q2/H2-Q1/H2-K1/H2-D1/H2-Bl/Gngt2/Gng5/Gng2/Gnb5/Gnai2/Gnai1/Fos/Ptk2/Ddb1/Cxcr4/Cdc25c/Cd4/Cd3e/Ccnb2/Calm1/Bid/Bcl2/Bax/B2m/Ap1m2/H2-Q6/Ap1s2/Gm11127
34	mmu04672	Intestinal immune network for IgA production	17/1643	43/8916	0.000973803	0.00886753	Icos/Map3k14/Itgb7/Il6/Il2/H2-Ob/H2-Oa/H2-DMb1/H2-DMa/H2-Eb1/H2-Ab1/H2-Aa/Cxcr4/Cd86/Cd80/Cd28/Aicda
35	mmu04514	Cell adhesion molecules	49/1643	174/8916	0.000991364	0.00886753	Gm8909/H2-T-ps/Cd274/Nectin3/Pdcd1lg2/Icos/Itgb8/Cd226/Sdc1/Sell/Nectin2/Ptprm/Pecam1/Pdcd1/Neo1/Cd99l2/Itgb7/Itga6/Icam2/Icam1/H2-T24/H2-T10/H2-Q7/H2-Q4/H2-Q2/H2-Q1/H2-Ob/H2-Oa/H2-DMb1/H2-DMa/H2-K1/H2-Eb1/H2-D1/H2-Bl/H2-Ab1/H2-Aa/Cdh2/Cd8b1/Cd8a/Cd86/Cd80/Cd4/Cd28/Cd22/Cd2/Ctla4/H2-Q6/Gm11127/Tigit
36	mmu00051	Fructose and mannose metabolism	15/1643	36/8916	0.00101203	0.00886753	Gmppa/Tigar/Pmm1/Pfkfb4/Gmds/Sord/Pfkm/Pfkl/Pfkfb1/Pfkfb3/Khk/Hk2/Aldoc/Aldoa/Mpi
37	mmu05145	Toxoplasmosis	34/1643	110/8916	0.00101578	0.00886753	Irgm2/Pik3r5/Mapk3/Map2k6/Tlr2/Lamc1/Tnf/Stat1/Hspa1a/Nos2/Ldlr/Lamc2/Lamb3/Lama5/Jak2/Itga6/Igtp/Ifngr2/Ifng/Irgm1/Hspa2/Hspa8/H2-Ob/H2-Oa/H2-DMb1/H2-DMa/H2-Eb1/H2-Ab1/H2-Aa/Gnai2/Gnai1/Ciita/Bcl2/Birc2
38	mmu05163	Human cytomegalovirus infection	67/1643	256/8916	0.00118582	0.0100795	Pik3cb/Gm8909/H2-T-ps/Rps6kb2/Mapk3/Map2k6/Map2k1/Creb5/Vegfa/Trp53/Traf5/Tnf/Tap1/Creb3l2/Src/Ccl4/Ccl3/Rock2/Rac2/Ptger4/Ptger3/Ptger2/Ppp3cb/Ppp3ca/Plcb4/Plcb2/Nras/Nfatc3/Mdm2/Arhgef1/Itpr3/Itpr2/Itgb3/Il6ra/Il6/H2-T24/H2-T10/H2-Q7/H2-Q4/H2-Q2/H2-Q1/H2-K1/H2-D1/H2-Bl/Gngt2/Gng5/Gng2/Gnb5/Gnai2/Gnai1/Gna13/Ptk2/Egfr/E2f1/Creb3/Ccr1/Cxcr4/Cdkn1a/Cdk6/Calm1/Bid/Bax/B2m/Adcy7/H2-Q6/Adcy3/Gm11127
39	mmu00900	Terpenoid backbone biosynthesis	11/1643	23/8916	0.00122774	0.0101682	Pmvk/Pdss1/Idi2/Idi1/Hmgcs1/Rce1/Mvd/Mvk/Hmgcr/Acat2/Fdps
40	mmu04625	C-type lectin receptor signaling pathway	34/1643	112/8916	0.0014366	0.0116005	Il23a/Pik3cb/Clec7a/Ikbke/Map3k14/Mapk3/Malt1/Tnf/Cblb/Stat2/Stat1/Src/Ccl22/Ccl17/Rras/Ppp3cb/Ppp3ca/Pak1/Nras/Nfkb2/Nfatc3/Mdm2/Lsp1/Jun/Itpr3/Itpr2/Irf1/Il6/Il2/Fcer1g/Egr2/Casp1/Calm1/Bcl3
41	mmu04062	Chemokine signaling pathway	52/1643	192/8916	0.00183063	0.0144218	Dock2/Pard3/Pik3cb/Vav3/Pik3r5/Mapk3/Map2k1/Vav2/Tiam1/Arrb2/Stat2/Stat1/Src/Ccl9/Ccl6/Ccl4/Ccl3/Ccl27a/Ccl22/Ccl17/Rock2/Rasgrp2/Rac2/Plcg1/Plcb4/Plcb2/Prkcz/Pak1/Nras/Ncf1/Xcl1/Jak3/Jak2/Grk4/Gngt2/Gng5/Gng2/Gnb5/Gnai2/Gnai1/Fgr/Ptk2/Ccr8/Ccr7/Ccr4/Ccr1/Cxcr4/Cxcr3/Adcy7/Grk2/Arrb1/Adcy3
42	mmu04120	Ubiquitin mediated proteolysis	41/1643	145/8916	0.00227185	0.0171646	Nedd4l/Cul5/Herc3/Cul4b/Cul2/Cdc16/Rhobtb1/Anapc13/Trim37/Ube2c/Elob/Herc4/Ube2g1/Wwp2/Ube2w/Anapc11/Ube4b/Fzr1/Uba2/Skp2/Map3k1/Klhl9/Fbxo2/Ube2l3/Ube2m/Ubc/Cdc27/Cdc34/Cblb/Rnf7/Pml/Nedd4/Pias2/Mdm2/Mgrn1/Ube4a/Ubox5/Ddb1/Brca1/Birc2/Cdc20
43	mmu05132	Salmonella infection	65/1643	253/8916	0.00228507	0.0171646	Cyfip2/Pik3cb/Wasl/Cyth4/Gcc2/Dynll2/Tubb6/Myl12b/Dynlrb1/Ahnak/Ripk3/Dynll1/Rab9/Arpc3/Rhog/Tuba8/Exoc7/Pkn1/Flnb/Mapk3/Map2k6/Map2k4/Map2k1/Tlr2/Klc3/Vps18/Actr1b/Tubb5/Tubb4a/Tubb3/Tnfrsf10b/Tnf/Tlr6/Tcf7/Cyfip1/Rras/Rock2/Flna/Pik3c2a/Pak1/Naip5/Naip2/Myo6/Fyco1/Acbd3/Snx18/Lef1/Kpna4/Jun/Il6/Hsp90aa1/Gapdh/Fos/Casp4/Casp1/Bcl2/Bax/Arpc1b/Rhob/Arf6/Arf1/Birc2/Actg1/Nckap1l/Dynlt1a
44	mmu05165	Human papillomavirus infection	88/1643	362/8916	0.00260963	0.019157	Pard3/Atp6v0e2/Pik3cb/Gm8909/H2-T-ps/Atp6v1g1/Rps6kb2/Ikbke/Foxo1/Mpp5/Dlg3/Hdac1/Maml3/Itgb8/Bcap31/Slc9a3r1/Ppp2r5c/Mapk3/Map2k1/Atp6v0d2/Tbpl1/Creb5/Lamc1/Wnt3/Wnt10b/Vegfa/Trp53/Tnf/Thbs1/Tcf7/Itga10/Creb3l2/Stat2/Stat1/Spp1/Rbpj/Rbl2/Rbl1/Ptger4/Psmc1/Eif2ak2/Ppp2r3d/Ppp2cb/Prkcz/Nras/Mx1/Mdm2/Lfng/Lamc2/Lamb3/Lama5/Itgb7/Itgb3/Itga6/Itga3/Itga2/Irf1/Ifnar2/Ifnar1/H2-T24/H2-T10/H2-Q7/H2-Q4/H…
45	mmu05168	Herpes simplex virus 1 infection	108/1643	458/8916	0.00267794	0.0192216	Zfp773/Pik3cb/Zfp946/Zfp383/Zfp74/Zfp777/Zfp558/Bst2/Zfp442/Gm8909/H2-T-ps/Zfp991/Ikbke/Nxf1/Tnfsf14/Zfp950/Zfp456/Zfp667/Zfp69/Zfp948/Rsl1/Zfp866/Zfp354c/Zfp791/Zfp473/Zfp933/Zfp53/Tlr2/Zfp994/Zfp760/Oas1b/Zfp874a/Zfp867/Zfp709/Zfp825/Zfp599/Zfp961/Zfp868/Zfp939/Zfp420/Zfp940/Zfp790/Zfp418/Zfp954/Zfp97/Zfp94/Zfp9/Zfp51/Zfp40/Zfp30/Zfp26/Trp53/Traf5/Tnf/AU041133/Tap1/Zfp583/Zfp947/Zfp658/Stat2/St…
46	mmu05418	Fluid shear stress and atherosclerosis	41/1643	147/8916	0.00298975	0.0209932	Pik3cb/Mgst3/Map3k5/Map2k6/Map2k4/Vegfa/Trp53/Tnf/Sdc1/Src/Sumo3/Rac2/Prkcz/Pecam1/Pdgfb/Pdgfa/Sqstm1/Nos3/Nqo1/Ncf1/Mef2c/Klf2/Jun/Itgb3/Il1r2/Il1a/Ifng/Icam1/Hsp90aa1/Hmox1/Gsto1/Gpc1/Fos/Ptk2/Cyba/Ctsl/Cav1/Calm1/Bcl2/Actg1/Prkaa2
47	mmu05012	Parkinson disease	62/1643	247/8916	0.00501705	0.0338788	Ern1/Ndufv2/Ndufab1/Pink1/Ndufa5/Tubb6/Ube2g1/Atp5e/Ndufb7/Lrrk2/Uqcrh/Ndufa12/Ndufb9/Ndufa9/Ndufs5/Park7/Psmd8/Tuba8/Cox6b2/Psmb3/Psma6/Psma4/Map3k5/Psmc4/Klc3/Ndufb6/Xbp1/Vdac3/Uqcrc1/Uqcrq/Uchl1/Ube2l3/Ubc/Tubb5/Tubb4a/Tubb3/Trp53/Slc18a2/Psmc5/Psmc3/Psmc2/Psmc1/Psmb5/Plcg1/CYTB/Psmd7/Maoa/Itpr3/Itpr2/Gnal/Gnai2/Gnai1/Eif2ak3/Ddit3/Cox6c/Cox6a2/Camk2b/Calm1/Bax/Atp5g1/Atp5c1/Slc25a5
48	mmu00270	Cysteine and methionine metabolism	18/1643	53/8916	0.00503463	0.0338788	Mri1/Enoph1/Apip/Ahcy/Mpst/Phgdh/Mat2a/Srm/Ldha/Got1/Gclm/Gclc/Il4i1/Bcat2/Amd1/Gm4737/Cth/Adi1
49	mmu05135	Yersinia infection	37/1643	134/8916	0.00555793	0.036637	Pik3cb/Wasl/Vav3/Arpc3/Rhog/Skap2/Dock1/Pkn1/Git2/Mapk3/Map2k6/Map2k4/Map2k1/Fyb/Vav2/Tnf/Src/Rock2/Rac2/Plcg1/Pip5k1b/Pip5k1c/Nfatc3/Arhgef1/Jun/Il6/Il2/Fos/Ptk2/Cd8b1/Cd8a/Cd4/Casp1/Arpc1b/Arf6/Actg1/Ticam1
50	mmu04650	Natural killer cell mediated cytotoxicity	34/1643	121/8916	0.00572479	0.0369821	Ulbp1/Pik3cb/Vav3/Klrk1/Mapk3/Map2k1/Vav2/Tnfrsf10b/Tnf/Rac2/Ppp3cb/Ppp3ca/Plcg1/Prf1/Pak1/Nras/Cd244a/Klrd1/Klrc1/Klra7/Klra4/Klra1/Ifngr2/Ifng/Ifnar2/Ifnar1/Icam2/Icam1/H2-K1/H2-D1/Gzmb/Fcer1g/Csf2/Bid
51	mmu05140	Leishmaniasis	22/1643	70/8916	0.00595232	0.037698	Mapk3/Tlr2/Tnf/Stat1/Nos2/Ncf1/Marcksl1/Jun/Jak2/Il1a/Ifngr2/Ifng/H2-Ob/H2-Oa/H2-DMb1/H2-DMa/H2-Eb1/H2-Ab1/H2-Aa/Fos/Cyba/C3
52	mmu04921	Oxytocin signaling pathway	41/1643	153/8916	0.00641986	0.0398772	Gucy1b1/Pla2g4e/Ppp1r12b/Pik3r5/Pla2g4f/Mapk3/Map2k1/Src/Camkk2/Rock2/Rgs2/Ppp3cb/Ppp3ca/Plcb4/Plcb2/Nras/Nos3/Nfatc3/Mef2c/Jun/Itpr3/Itpr2/Gnai2/Gnai1/Fos/Egfr/Eef2k/Cdkn1a/Cd38/Camk4/Camk2b/Calm1/Cacnb3/Cacnb1/Cacna1d/Adcy7/Actg1/Prkag2/Prkab2/Prkaa2/Adcy3
53	mmu04070	Phosphatidylinositol signaling system	28/1643	96/8916	0.0066891	0.0401199	Ip6k2/Pik3cb/Mtmr3/Mtmr1/Cdipt/Dgkh/Dgkk/Ppip5k1/Dgki/Inpp4a/Ppip5k2/Mtmr6/Pip4p1/Plcg1/Plcd4/Plcd1/Plcb4/Plcb2/Pip5k1b/Pip5k1c/Pik3c2a/Itpr3/Itpr2/Inppl1/Dgka/Calm1/Impa2/Pip4k2b
54	mmu01230	Biosynthesis of amino acids	24/1643	79/8916	0.00670736	0.0401199	Gpt/Pycr2/Aldh18a1/Eno1b/Asns/Idh2/Phgdh/Mat2a/Pycr1/Shmt1/Rpia/Pfkm/Pfkl/Pcx/Got1/Gapdh/Eno2/Eno1/Bcat2/Aldoc/Aldoa/Asl/Gpt2/Cth
55	mmu04520	Adherens junction	22/1643	71/8916	0.00715882	0.0414909	Pard3/Wasl/Nectin3/Mapk3/Farp2/Vcl/Tjp1/Tgfbr2/Tcf7/Src/Sorbs1/Rac2/Nectin2/Ptprm/Ptprj/Afdn/Smad4/Lef1/Egfr/Actg1/Acp1/Actn1
56	mmu00230	Purine metabolism	37/1643	136/8916	0.00719348	0.0414909	Hddc3/Paics/Nudt2/Nme4/Nme6/Gucy1b1/Nudt5/Nt5c/Rrm2b/Pde7b/Pde10a/Papss2/Papss1/Impdh2/Pde4d/Pfas/Prune1/Entpd3/Rrm2/Enpp1/Pde9a/Pde8a/Pde4b/Pde1b/Nme1/Itpa/Hprt/Gart/Ak4/Ak1/Adssl1/Adk/Adcy7/Pde4c/Ampd2/Nt5c3/Adcy3
57	mmu04145	Phagosome	47/1643	182/8916	0.00780895	0.0442507	Atp6v0e2/Stx18/Tubb6/Gm8909/H2-T-ps/Atp6v1g1/Sec61b/Clec7a/Tuba8/Atp6v0d2/Tlr2/Tubb5/Tubb4a/Tubb3/Tlr6/Thbs1/Tap1/Sec22b/Ncf1/Itgb3/Itga2/H2-T24/H2-T10/H2-Q7/H2-Q4/H2-Q2/H2-Q1/H2-Ob/H2-Oa/H2-DMb1/H2-DMa/H2-K1/H2-Eb1/H2-D1/H2-Bl/H2-Ab1/H2-Aa/Cyba/Ctsl/C3/Atp6v0c/Atp6v0a1/Actg1/Atp6v0b/H2-Q6/Olr1/Gm11127
58	mmu04217	Necroptosis	45/1643	174/8916	0.00885449	0.0493103	Spata2l/H2az2/Chmp2a/Ppid/Zbp1/Ripk3/Macroh2a2/Pla2g4e/H2ac13/H2ac22/Pla2g4f/Rnf31/Spata2/Chmp1a/H2aj/Vdac3/Traf5/Tnfrsf10b/Tnf/Stat4/Stat2/Stat1/Eif2ak2/Sqstm1/Jak3/Jak2/Il1a/Ifngr2/Ifng/Ifnar2/Ifnar1/Hsp90aa1/Hmgb1/H2ax/Glud1/Casp1/Camk2b/Bid/Bcl2/Bax/Birc2/Slc25a5/Alox15/Pygb/Ticam1

### Sheet: Exten.Table3 MSigDB VitDdefvsWT
#	ID	GeneRatio	BgRatio	pvalue	p.adjust	geneID
1	HALLMARK_MTORC1_SIGNALING	98/1153	200/4353	2.62e-12	1.31e-10	Hk2/Cyp51/Slc1a5/Tomm40/Slc2a3/Atp5g1/Fads1/Cacybp/Qdpr/Sqstm1/Lta4h/Fdxr/Ppa1/Pno1/Slc1a4/Txnrd1/Pfkl/Ccng1/Xbp1/Rrm2/Slc9a3r1/Lgmn/Wars/Glrx/Srd5a1/Hmgcr/Dhfr/Ero1a/Nufip1/Psmb5/Psmg1/Cdkn1a/Hspa9/Stard4/Fads2/Tm7sf2/Vldlr/Got1/Ddit3/Hprt/Hspd1/Niban1/Eprs/Sord/Bub1/Aurka/Slc7a11/Dapp1/Cth/Ak4/Psmc2/Abcf2/Mthfd2l/Uso1/Cct6a/Tes/Ung/Asns/Slc6a6/Bhlhe40/Adipor2/Cd9/Ctsc/Psmc4/Sytl2/Aldoa/Nupr1/Pl…
2	HALLMARK_IL2_STAT5_SIGNALING	77/1153	199/4353	7.86e-05	0.00143765	Ccnd2/Hk2/Slc1a5/Ccne1/Tiam1/Slc2a3/Aplp1/Odc1/Cd83/Etv4/Csf2/Ahr/Phlda1/Il13/Xbp1/F2rl2/Plpp1/Eef1akmt1/Tnfsf11/Cd86/Tnfrsf21/Twsg1/Gsto1/Ifitm3/Itih5/Ikzf2/Icos/Ctla4/Il1rl1/Il18r1/Il1r2/Rgs16/Uck2/Sell/Batf3/Irf6/Serpinc1/Rabgap1l/Itga6/Ahcy/Ncoa3/Gucy1b1/Ecm1/Wls/Tnfrsf1b/Spp1/Pus1/Anxa4/Lrig1/Bhlhe40/Emp1/Cyfip1/Fah/Il4ra/St3gal4/Snx14/Cish/Nfkbiz/Enpp1/Ptger2/Tgm2/Nop2/Fgl2/Cd79b/Tnfrsf18/S…
3	HALLMARK_CHOLESTEROL_HOMEOSTASIS	35/1153	74/4353	8.63e-05	0.00143765	Cyp51/Mvd/Stx5a/Lpl/Aldoc/Lgmn/Fdft1/Hmgcr/Srebf2/Tnfrsf12a/Stard4/Fads2/Tm7sf2/Pcyt2/Fasn/Gusb/Niban1/Hsd17b7/Acss2/Pmvk/Cd9/Ebp/Nsdhl/Ldlr/Trib3/Lss/Mvk/Atxn2/Lgals3/Gnai1/Idi1/Dhcr7/Fdps/Actg1/Hmgcs1
4	HALLMARK_G2M_CHECKPOINT	76/1153	199/4353	0.000144077	0.00180096	Chmp1a/Ube2c/Cdkn1b/Hmgn2/Lbr/Cdc20/Odc1/Nolc1/Hspa8/Fbxo5/Hmmr/Pttg1/Cdc27/Aurkb/Top2a/Hif1a/Rps6ka5/Fancc/Racgap1/Prmt5/Ndc80/Slc12a2/Incenp/Bard1/Uck2/Cenpf/Nek2/Odf2/Nusap1/Knl1/Cdc25b/Bub1/Tpx2/E2f1/Aurka/Rbl1/Ccna2/Rad23b/Kif2c/Stil/Sfpq/Stmn1/Cenpa/Cdc7/Ezh2/Plk1/Mki67/Dkc1/Sap30/Gins2/Cul5/Ccnb2/Kif23/Syncrip/Traip/Troap/Kif4/Smc4/Pml/Ss18/Tacc3/Cdkn3/Ttk/Tfdp1/Prc1/Hnrnpu/Exo1/H2az2/Cenp…
5	HALLMARK_MYC_TARGETS_V2	28/1153	58/4353	0.000283405	0.00283405	Hk2/Ppan/Utp20/Srm/Nolc1/Pes1/Rcl1/Nop16/Hspd1/Imp4/Sord/Dusp2/Nop56/Ndufaf4/Pus1/Ung/Aimp2/Prmt3/Mphosph10/Plk1/Nip7/Rrp12/Nop2/Phb/Mybbp1a/Wdr43/Gnl3/Grwd1
6	HALLMARK_INTERFERON_ALPHA_RESPONSE	40/1153	95/4353	0.00061063	0.00508858	Mov10/Cnp/Irf1/Wars/Epsti1/Ly6e/Eif2ak2/Trim26/Cd74/Ifitm3/Casp1/Sell/Nmi/Procr/Gbp2/Nub1/Herc6/Usp18/Il4ra/Trim21/Irf2/Mvb12a/Ifi30/Tent5a/Lgals3bp/Parp14/Tdrd7/Tap1/Ddx60/Txnip/Isg20/Ncoa7/Stat2/Bst2/Rnf31/Tmem140/Trim5/B2m/Psme2/C1s2
7	HALLMARK_MITOTIC_SPINDLE	73/1153	199/4353	0.00078263	0.00559021	Stk38l/Tiam1/Kptn/Mid1ip1/Bcr/Fbxo5/Fgd6/Dock2/Sptbn1/Dynll2/Tubd1/Cdc27/Myh10/Top2a/Nedd9/Cep72/Vcl/Itsn1/Racgap1/Ndc80/Lrpprc/Bin1/Incenp/Sac3d1/Smc3/Flnb/Farp1/Als2/Dst/Atg4b/Cenpf/Nek2/Nusap1/Bub1/Tpx2/Kif3b/Aurka/Ect2/Sass6/Pdlim5/Kif2c/Wasl/Plk1/Arfip2/Flna/Katnb1/Cep57/Ccnb2/Kif23/Ccdc88a/Cntrob/Kif4/Smc4/Arhgap5/Anln/Dlgap5/Plekhg2/Cep250/Ttk/Ranbp9/Prc1/Cep131/Pif1/Cdc42ep4/Arf6/Cenpe/Ez…
8	HALLMARK_APOPTOSIS	60/1153	161/4353	0.00145343	0.00908395	Ccnd2/Timp1/Bcap31/Cdkn1b/Ier3/Bax/Eno2/Bid/Hmox1/Cav1/Sqstm1/Brca1/Timp2/Fdxr/Irf1/Nefh/Top2a/Nedd9/Ank/Ptk2/App/Krt18/Cdkn1a/Tnfrsf12a/Satb1/Tnf/Pmaip1/Ddit3/Ifitm3/Il6/Smad7/Casp1/Cdc25b/Il1a/Cd2/Lef1/Casp6/Lmna/Cth/Hgf/Cd38/Diablo/Emp1/Pak1/Ebp/Gsr/Casp4/Prf1/Tap1/Gch1/Txnip/Dap/Isg20/Plcb2/Madd/Lgals3/Jun/Rhob/Mgmt/Retsat
9	HALLMARK_P53_PATHWAY	71/1153	199/4353	0.00217467	0.0120815	Ccnd2/Gm2a/Jag2/Ier3/Bax/Hmox1/Rad51c/Fdxr/Perp/Mdm2/Ccng1/Cyfip2/Upp1/Sdc1/Rhbdf2/Fos/Ccnk/Nol8/Ankra2/Plk2/Pmm1/Vdr/App/Cdkn1a/Polh/Rad9a/Dgka/Ddit3/Pidd1/Hspa4l/Pdgfa/Casp1/Tnni1/Rgs16/Coq8a/Ak1/Ralgds/Stom/Cd82/Pcna/Il1a/Procr/Zmat3/Slc7a11/Triap1/Aen/Nupr1/Fgf13/Ifi30/Mapkapk3/Ip6k2/Trib3/Krt17/Btg1/Plxnb2/Rps27l/Mxd4/Tap1/Zfp365/Sesn1/Txnip/Slc19a2/Phlda3/Gls2/Sfn/Jun/Retsat/Trp53/H2aj/Ei24…
10	HALLMARK_E2F_TARGETS	71/1153	200/4353	0.00252314	0.0126157	Tubb5/Spag5/Ccne1/Cdkn1b/Lbr/Pan2/Ranbp1/Cdc20/Rad51c/Cbx5/Brms1l/Nolc1/Brca1/Asf1a/Hmmr/Rad50/Pttg1/Shmt1/Smc6/Rrm2/Luc7l3/Aurkb/Top2a/Dek/Xrcc6/Racgap1/Cdkn1a/Smc3/Prdx4/Orc2/Bard1/Dut/Cdc25b/Pcna/Snrpb/Nop56/Aurka/Depdc1a/Nbn/Kif2c/Stmn1/Ppp1r8/Paics/Cit/Ung/Ezh2/Mcm7/Eed/Plk1/Mki67/Rbbp7/Ccnb2/Tipin/Syncrip/Kif4/Smc4/Melk/Tacc3/Dlgap5/Nme1/Cdkn3/Ncapd2/Nup205/Bub1b/Ubr7/Cenpe/H2ax/Kif18b/Nup1…
11	HALLMARK_INTERFERON_GAMMA_RESPONSE	69/1153	196/4353	0.00365888	0.0166313	Itgb7/Cd274/Irf1/Peli1/Upp1/Hif1a/Wars/Lats2/Epsti1/Ciita/Ly6e/Cd86/Ifnar2/Cdkn1a/Gzma/Eif2ak2/Trim26/Cd74/Jak2/Sectm1a/Ifitm3/Il6/Casp1/Stat1/Xcl1/Nmi/Zbp1/Samhd1/Ncoa3/Pde4b/Cd38/Gbp9/Herc6/Usp18/Klrk1/Il4ra/Trim21/Irf2/Ifi30/Psmb10/Casp4/Lgals3bp/Parp14/Tdrd7/P2ry14/Btg1/H2-Aa/Pml/Tap1/Icam1/Gch1/H2-DMa/Ddx60/Slamf7/Txnip/Isg20/Fgl2/Stat2/Xaf1/St8sia4/Bst2/Rnf31/H2-Eb1/B2m/Stat4/Vamp5/Nlrc5/Ps…
12	HALLMARK_MYC_TARGETS_V1	70/1153	200/4353	0.00404335	0.0168473	Cct3/Pwp1/Trim28/Eif4g2/Ranbp1/Rsl1d1/Cdc20/Srm/Prpf31/Vdac3/Odc1/Nolc1/C1qbp/Ddx21/Snrpd3/Psma6/Erh/Dek/Xrcc6/Tomm70a/Glo1/Mrps18b/Ap3s1/Txnl4a/Prdx4/Clns1a/Hprt/Tyms/Exosc7/Nop16/Hspd1/Orc2/Eprs/Dut/Eif3j1/Pcna/Nop56/Ccna2/Rad23b/Aimp2/Mcm7/Psmd8/Psmc4/Ndufab1/Psma4/Syncrip/Sf3b3/Rnps1/Apex1/Nme1/Tfdp1/Phb/Ube2l3/Psmd7/Hnrnpu/Snrpd2/Tardbp/Gnl3/Acp1/Hnrnpa1/Fbl/Pcbp1/Uba2/Impdh2/Ldha/Eif1ax/Rpl…
13	HALLMARK_ALLOGRAFT_REJECTION	69/1153	198/4353	0.00484326	0.0186279	Ccnd2/Il12rb1/Timp1/Il16/Il27ra/Gzmb/Brca1/Rars/Ccl4/Egfr/Il13/Nos2/Hif1a/Wars/Fyb/Hcls1/Cd86/Ifngr2/Ifnar2/Gzma/Cd4/H2-Oa/Tnf/Cd74/Jak2/Il6/Ccr1/Cd28/Il18rap/Stat1/Eif3j1/Il2/Cd2/Tlr2/Gbp2/Sit1/Fgr/Klrd1/Il4ra/Flna/Ccl22/Psmb10/Crtam/Ets1/Cd3e/Csk/Mrpl3/H2-Aa/Socs5/Prf1/Tap1/Icam1/Nme1/H2-DMa/Gcnt1/St8sia4/Inhba/H2-Ob/Tlr1/Cxcr3/Tlr6/Cd8b1/Bcl3/Cd8a/Ifng/B2m/Stat4/Cd80/Eif5a
14	HALLMARK_GLYCOLYSIS	69/1153	200/4353	0.00634394	0.0226569	Hk2/Angptl4/Ier3/Kif20a/Eno2/Homer1/Arpp19/Ppp2cb/Kdelr3/Rars/Plod1/Egfr/Stc2/Hmmr/Sdc1/Dld/Glrx/Ero1a/B4galt4/Vegfa/Pcx/Vldlr/Mxi1/Got1/Pfkfb1/Gusb/Ankzf1/Bpnt1/Aurka/Hax1/Casp6/Depdc1a/Cth/Ak4/Gale/Stmn1/Cenpa/Srd5a3/Gfpt1/Fkbp4/Psmc4/Aldoa/Phka2/Nsdhl/G6pdx/Sap30/Cog2/Glce/Mpi/Gclc/Plod2/Copb2/Gmppa/Pygb/Agl/Qsox1/Hdlbp/Tpst1/Gpc1/Tpbg/Chst12/Polr3k/Isg20/Pkp2/Cxcr4/Aldh7a1/Ldha/Eno1/B3gat3

### Sheet: Exten.Table4 KEGG VitDvsVehicle
#	ID	Description	GeneRatio	BgRatio	pvalue	p.adjust	geneID
1	mmu04060	Cytokine-cytokine receptor interaction	48/474	292/8916	1.31575e-12	3.90778e-10	Il23a/Tnfrsf13c/Il22/Ebi3/Tnfrsf19/Il20ra/Cxcr1/Tnfsf4/Tnfsf10/Tnfsf11/Tnfrsf9/Tnfrsf8/Cd27/Cd40/Tnf/Tgfb3/Ccl5/Ccl4/Ccl3/Prlr/Lta/Lifr/Lepr/Inha/Il9/Il3/Il2rg/Il2/Il18r1/Il1rn/Il1r2/Il1r1/Il13/Il12rb2/Il10/Ifngr1/Fasl/Csf2/Ccr7/Ccr5/Ccr2/Ccr1l1/Ccr1/Cxcr2/Bmp7/Iltifb/Acvr2a/Il1rl2
2	mmu05321	Inflammatory bowel disease	18/474	62/8916	1.75131e-09	2.6007e-07	Il23a/Tbx21/Il22/Tnf/Tlr4/Tgfb3/Rorc/Maf/Il2rg/Il2/Il18r1/Il13/Il12rb2/Il10/Ifngr1/H2-DMb2/H2-Eb1/Iltifb
3	mmu04061	Viral protein interaction with cytokine and cytokine receptor	18/474	95/8916	2.0494e-06	0.000125668	Il20ra/Cxcr1/Tnfsf10/Tnf/Ccl5/Ccl4/Ccl3/Lta/Il2rg/Il2/Il18r1/Il10/Ccr7/Ccr5/Ccr2/Ccr1l1/Ccr1/Cxcr2
4	mmu04010	MAPK signaling pathway	36/474	294/8916	2.11176e-06	0.000125668	Rapgef2/Rps6ka5/Dusp3/Flnc/Dusp6/Cacna2d4/Dusp4/Flnb/Map3k7/Map3k2/Gadd45g/Tnf/Rasa1/Tgfb3/Rras/Pla2g4a/Prkcb/Prkca/Pdgfa/Nfkb2/Gadd45b/Myc/Met/Il1r1/Hspa2/Nr4a1/Fos/Fasl/Ereg/Epha2/Efna5/Efna4/Ddit3/Cacnb3/Cacna1s/Areg
5	mmu04064	NF-kappa B signaling pathway	19/474	105/8916	2.20767e-06	0.000125668	Tnfrsf13c/Map3k7/Gadd45g/Plcg2/Tnfsf11/Cd40/Tnfaip3/Tnf/Tlr4/Ccl4/Ptgs2/Prkcb/Nfkb2/Gadd45b/Lta/Il1r1/Bcl2l1/Bcl2a1d/Bcl2a1b
6	mmu05140	Leishmaniasis	15/474	70/8916	2.95436e-06	0.000125668	Map3k7/Tnf/Tlr4/Tgfb3/Ptgs2/Prkcb/Ncf1/Marcksl1/Jak2/Itga4/Il10/Ifngr1/H2-DMb2/H2-Eb1/Fos
7	mmu05146	Amoebiasis	19/474	107/8916	2.96188e-06	0.000125668	Lamc3/Rab7b/Tnf/Tlr4/Tgfb3/Serpinb6a/Serpinb6b/Plcb1/Prkcb/Prkca/Pik3ca/Il1r2/Il1r1/Il10/Gna15/Fn1/Csf2/Cd1d1/Actn1
8	mmu05310	Asthma	8/474	25/8916	2.914e-05	0.00108182	Cd40/Tnf/Il9/Il3/Il13/Il10/H2-DMb2/H2-Eb1
9	mmu05145	Toxoplasmosis	17/474	110/8916	6.34117e-05	0.00209258	Pik3r5/Pik3cg/Map3k7/Lamc3/Cd40/Tnf/Tlr4/Tgfb3/Jak2/Il10/Ifngr1/Hspa2/H2-DMb2/H2-Eb1/Ccr5/Bcl2l1/Pik3r6
10	mmu04151	PI3K-Akt signaling pathway	37/474	359/8916	7.63493e-05	0.00226757	Pik3ap1/Pik3r5/Pik3cg/Lamc3/Ppp2r3a/Tlr4/Creb3l2/Spp1/Sgk1/Rxra/Rbl2/Pten/Prlr/Prkca/Pik3ca/Pdgfa/Myc/Met/Jak2/Itga4/Itga2b/Il3/Il2rg/Il2/Nr4a1/Fn1/Fasl/F2r/Ereg/Epha2/Efna5/Efna4/Bcl2l11/Bcl2l1/Areg/Pik3r6/Itga9
11	mmu04360	Axon guidance	23/474	181/8916	8.48858e-05	0.00229192	Pard6g/Plxnc1/Ablim3/Srgap3/Plcg2/Ablim2/Ablim1/Rasa1/Src/Sema3f/Sema3e/Sema3c/Sema3b/Rras/Lrrc4/Prkca/Pik3ca/Met/Plxnb3/Epha2/Efna5/Efna4/Bmp7
12	mmu05202	Transcriptional misregulation in cancer	26/474	223/8916	0.000128112	0.00317077	Dusp6/Nupr1/Fut8/Gadd45g/Zbtb16/Wt1/Cd40/Rxra/Rel/Etv4/Pdgfa/Nr4a3/Gadd45b/Myc/Met/Maf/Lmo2/Il3/Il1r2/Gzmb/Fli1/Ddit3/Csf2/Bcl2l1/Bcl2a1d/Bcl2a1b
13	mmu04015	Rap1 signaling pathway	25/474	214/8916	0.000166833	0.00380649	Pard6g/Rapgef2/Tln2/Rapgef4/Sipa1l2/Fyb/Tiam1/Src/Rras/Plcb1/Prkcb/Prkca/Pik3ca/Pdgfa/Met/Itgal/Itga2b/Id1/F2r/Evl/Epha2/Efna5/Efna4/Adora2b/Adora2a
14	mmu05323	Rheumatoid arthritis	14/474	87/8916	0.00017943	0.00380649	Il23a/Tnfsf11/Tnf/Tlr4/Tgfb3/Ccl5/Ccl3/Itgal/H2-DMb2/H2-Eb1/Fos/Ctsl/Csf2/Ctla4
15	mmu04630	JAK-STAT signaling pathway	21/474	168/8916	0.000216088	0.00427854	Il23a/Il22/Il20ra/Prlr/Pik3ca/Pdgfa/Myc/Lifr/Lepr/Jak2/Il9/Il3/Il2rg/Il2/Il13/Il12rb2/Il10/Ifngr1/Csf2/Bcl2l1/Iltifb
16	mmu05166	Human T-cell leukemia virus 1 infection	27/474	247/8916	0.000279482	0.00518115	Tnfrsf13c/Tln2/Ets1/Zfp36/Cd40/Tnf/Tgfb3/Creb3l2/Pten/Pik3ca/Nfkb2/Myc/Mmp7/Lta/Itgal/Il2rg/Il2/Il1r2/Il1r1/H2-T24/H2-T22/H2-T10/H2-DMb2/H2-Eb1/Fos/Csf2/Bcl2l1
17	mmu04210	Apoptosis	18/474	136/8916	0.000297138	0.00518115	Ctsf/Tuba8/Gadd45g/Tnfsf10/Tnf/Pik3ca/Gadd45b/Il3/Gzmb/Fos/Fasl/Ddit3/Ctsl/Casp6/Bcl2l11/Bcl2l1/Bcl2a1d/Bcl2a1b
18	mmu04072	Phospholipase D signaling pathway	19/474	149/8916	0.000330687	0.00518115	Plpp3/Rapgef4/Dgkk/Pik3r5/Pik3cg/Plcg2/Cxcr1/Sphk1/Rras/Plcb1/Pla2g4a/Prkca/Pik3ca/Pdgfa/Gab2/F2r/Cxcr2/Dgkg/Pik3r6
19	mmu05142	Chagas disease	15/474	103/8916	0.000331454	0.00518115	Tnf/Tlr6/Tlr4/Tgfb3/Ccl5/Ccl3/Plcb1/Serpine1/Pik3ca/Il2/Il10/Ifngr1/Gna15/Fos/Fasl
20	mmu04659	Th17 cell differentiation	15/474	104/8916	0.00036885	0.00547742	Il23a/Tbx21/Il22/Rxra/Rorc/Nfkbie/Jak2/Il2rg/Il2/Il1r1/Ifngr1/H2-DMb2/H2-Eb1/Fos/Iltifb
21	mmu04020	Calcium signaling pathway	26/474	240/8916	0.000415428	0.00574063	P2rx5/Plcd3/Cysltr2/Cysltr1/Plcg2/Tbxa2r/Sphk1/Ryr3/Plcd4/Plcb1/Prkcb/Prkca/Pdgfa/Pde1a/P2rx7/Ntrk3/Met/Hrh2/Grpr/Gna15/F2r/Ednrb/Cckbr/Cacna1s/Adora2b/Adora2a
22	mmu05330	Allograft rejection	11/474	63/8916	0.000425232	0.00574063	Cd40/Tnf/Il2/Il10/H2-T24/H2-T22/H2-T10/H2-DMb2/H2-Eb1/Gzmb/Fasl
23	mmu04062	Chemokine signaling pathway	22/474	192/8916	0.00053167	0.00672732	Pik3r5/Pik3cg/Plcg2/Cxcr1/Tiam1/Src/Ccl5/Ccl4/Ccl3/Plcb1/Prkcb/Pik3ca/Ncf1/Jak2/Itk/Ccr7/Ccr5/Ccr2/Ccr1l1/Ccr1/Cxcr2/Pik3r6
24	mmu05417	Lipid and atherosclerosis	24/474	218/8916	0.000543622	0.00672732	Irf7/Map3k7/Tnfsf10/Cd40/Tnf/Tlr6/Tlr4/Src/Ccl5/Ccl3/Rxra/Plcb1/Prkca/Pik3ca/Ncf1/Jak2/Hspa2/Fos/Fasl/Ddit3/Casp6/Casp1/Bcl2l1/Abca1
25	mmu04658	Th1 and Th2 cell differentiation	13/474	88/8916	0.000709927	0.00843393	Tbx21/Notch2/Nfkbie/Maf/Jak2/Il2rg/Il2/Il13/Il12rb2/Ifngr1/H2-DMb2/H2-Eb1/Fos
26	mmu05167	Kaposi sarcoma-associated herpesvirus infection	24/474	225/8916	0.000855929	0.00925613	Cd200r1/Irf7/Pik3r5/Pik3cg/Cd200r4/Plcg2/Zfp36/Src/Ptgs2/Eif2ak2/Pik3ca/Myc/Jak2/Ifngr1/H2-T24/H2-T22/H2-T10/Fos/Csf2/Ccr5/Ccr1l1/Ccr1/Pik3r6/Atg14
27	mmu01521	EGFR tyrosine kinase inhibitor resistance	12/474	79/8916	0.000876189	0.00925613	Axl/Plcg2/Src/Pten/Prkcb/Prkca/Pik3ca/Pdgfa/Met/Jak2/Bcl2l11/Bcl2l1
28	mmu05320	Autoimmune thyroid disease	12/474	79/8916	0.000876189	0.00925613	Cd40/Tg/Il2/Il10/H2-T24/H2-T22/H2-T10/H2-DMb2/H2-Eb1/Gzmb/Fasl/Ctla4
29	mmu04514	Cell adhesion molecules	20/474	174/8916	0.000903798	0.00925613	Vsir/Pdcd1lg2/Icos/Cd226/Cd40/Nlgn2/Ptprm/Lrrc4/Pecam1/Itgal/Itga4/H2-T24/H2-T22/H2-T10/H2-DMb2/H2-Eb1/Cdh2/Ctla4/Itga9/Tigit
30	mmu04666	Fc gamma R-mediated phagocytosis	13/474	92/8916	0.00108791	0.0107704	Plpp3/Dock1/Plcg2/Gsn/Sphk1/Scin/Pla2g4a/Prkcb/Prkca/Pik3ca/Ncf1/Marcksl1/Gab2
31	mmu05169	Epstein-Barr virus infection	24/474	231/8916	0.00123744	0.0118554	Irf7/Map3k7/Oas3/Gadd45g/Plcg2/Cd40/Tnfaip3/Tnf/Entpd3/Eif2ak2/Pik3ca/Nfkbie/Nfkb2/Gadd45b/Myc/Itgal/H2-T24/H2-T22/H2-T10/H2-DMb2/H2-Eb1/Entpd1/Bcl2l11/Isg15
32	mmu04672	Intestinal immune network for IgA production	8/474	43/8916	0.00167965	0.0155893	Tnfrsf13c/Icos/Cd40/Itga4/Il2/Il10/H2-DMb2/H2-Eb1
33	mmu04611	Platelet activation	15/474	124/8916	0.0023276	0.020567	Fgg/P2ry12/Tln2/Pik3r5/Pik3cg/Plcg2/Tbxa2r/Src/Ptgs1/Plcb1/Pla2g4a/Pik3ca/Itga2b/F2r/Pik3r6
34	mmu04620	Toll-like receptor signaling pathway	13/474	100/8916	0.00235447	0.020567	Irf7/Map3k7/Cd40/Tnf/Tlr6/Tlr4/Tlr1/Spp1/Ccl5/Ccl4/Ccl3/Pik3ca/Fos
35	mmu04392	Hippo signaling pathway - multiple species	6/474	27/8916	0.00248778	0.0211106	Lats2/Fat4/Limd1/Rassf2/Wwc1/Ajuba
36	mmu05144	Malaria	9/474	57/8916	0.00289104	0.0238511	Gypc/Cd40/Tnf/Tlr4/Tgfb3/Pecam1/Met/Itgal/Il10
37	mmu04940	Type I diabetes mellitus	10/474	70/8916	0.00367576	0.0295055	Tnf/Lta/Il2/H2-T24/H2-T22/H2-T10/H2-DMb2/H2-Eb1/Gzmb/Fasl
38	mmu04068	FoxO signaling pathway	15/474	131/8916	0.00396633	0.0297665	Setd7/Foxo4/Gadd45g/Tnfsf10/Tgfb3/Plk2/Sgk1/Rbl2/Pten/Pik3ca/Gadd45b/Klf2/Il10/Fasl/Bcl2l11
39	mmu04640	Hematopoietic cell lineage	12/474	94/8916	0.00397592	0.0297665	Tnf/Dntt/Itga4/Itga2b/Il3/Il1r2/Il1r1/H2-DMb2/H2-Eb1/Csf2/Cd9/Cd1d1
40	mmu05143	African trypanosomiasis	7/474	39/8916	0.00400896	0.0297665	Tnf/Plcb1/Prkcb/Prkca/Il10/Fasl/F2rl1
41	mmu04115	p53 signaling pathway	10/474	72/8916	0.00452031	0.0327447	Sesn3/Aifm2/Rprm/Perp/Gadd45g/Serpinb5/Pten/Serpine1/Gadd45b/Bcl2l1
42	mmu05135	Yersinia infection	15/474	134/8916	0.00491099	0.0339957	Mefv/Dock1/Map3k7/Fyb/Tnf/Tlr4/Wipf1/Src/Pik3ca/Itga4/Il2/Il10/Fos/Fn1/Casp1
43	mmu05418	Fluid shear stress and atherosclerosis	16/474	147/8916	0.00492194	0.0339957	Map3k7/Tnf/Src/Pik3ca/Pecam1/Pdgfa/Ncf1/Mef2a/Klf2/Itga2b/Il1r2/Il1r1/Fos/Ctsl/Acvr2a/Gstt3
44	mmu00533	Glycosaminoglycan biosynthesis - keratan sulfate	4/474	14/8916	0.00515208	0.0347765	B4galt4/Chst2/B3gnt2/Fut8
45	mmu05332	Graft-versus-host disease	9/474	63/8916	0.00574152	0.037894	Tnf/Il2/H2-T24/H2-T22/H2-T10/H2-DMb2/H2-Eb1/Gzmb/Fasl
46	mmu04014	Ras signaling pathway	22/474	232/8916	0.00593225	0.0383017	Pla2g12a/Foxo4/Rasa4/Ets1/Plcg2/Tiam1/Rasa1/Rras/Rel/Rasa3/Pla2g4a/Prkcb/Prkca/Pik3ca/Pdgfa/Met/Gab2/Fasl/Epha2/Efna5/Efna4/Bcl2l1
47	mmu04933	AGE-RAGE signaling pathway in diabetic complications	12/474	101/8916	0.00710281	0.0448837	Plcd3/Plcg2/Tnf/Tgfb3/Plcd4/Plcb1/Serpine1/Prkcb/Prkca/Pik3ca/Jak2/Fn1
48	mmu04664	Fc epsilon RI signaling pathway	9/474	66/8916	0.00780496	0.0479268	Plcg2/Tnf/Pla2g4a/Prkca/Pik3ca/Il3/Il13/Gab2/Csf2
49	mmu04380	Osteoclast differentiation	14/474	128/8916	0.00790712	0.0479268	Map3k7/Plcg2/Tnfsf11/Tnf/Pik3ca/Nfkb2/Ncf1/Il1r1/Ifngr1/Lilrb4a/Gab2/Fosl2/Fosb/Fos

### Sheet: Exten.Table5 GSEA VitDvsVehicle
#	ID	setSize	enrichmentScore	NES	pvalue	p.adjust	rank	leading_edge	core_enrichment
1	HALLMARK_INTERFERON_ALPHA_RESPONSE	87	-0.602716	-1.9372	1.84606e-05	0.000923028	1732	tags=43%; list=13%; signal=37%	Epsti1/Psme1/Trim25/Psme2/Wars/Psmb8/Lap3/Ifih1/Ube2l6/Csf1/Dhx58/Plscr1/Psmb9/Herc6/Ccrl2/Irf7/Casp1/Gmpr/Bst2/Lgals3bp/Eif2ak2/Oasl1/Mx2/Ncoa7/Cmpk2/Cd74/Samd9l/Ifitm2/Isg15/Usp18/Ifitm1/Procr/Ddx60/Parp12/C1s2/Ifitm3/Ifi44
2	HALLMARK_MYC_TARGETS_V2	57	-0.565449	-1.7004	0.00194828	0.0460368	4062	tags=72%; list=30%; signal=51%	Hspe1/Ndufaf4/Farsa/Wdr43/Ung/Aimp2/Rabepk/Srm/Nip7/Mphosph10/Tcof1/Plk4/Exosc5/Nop2/Gnl3/Plk1/Tbrg4/Phb/Mrto4/Supv3l1/Pus1/Slc19a1/Nop16/Grwd1/Noc4l/Bysl/Pa2g4/Tmem97/Prmt3/Nolc1/Nop56/Ipo4/Hspd1/Mybbp1a/Ppan/Pprc1/Rrp9/Myc/Slc29a2/Hk2/Map3k6
3	HALLMARK_IL2_STAT5_SIGNALING	197	-0.420765	-1.50212	0.00276221	0.0460368	1644	tags=27%; list=12%; signal=24%	Prnp/Csf1/Ccnd2/Selp/Ccnd3/Map6/Plscr1/Twsg1/Nrp1/Plpp1/Itih5/Anxa4/Syngr2/Tnfrsf9/Rabgap1l/Myc/Slc29a2/Ikzf2/Lrig1/Maff/S100a1/Hk2/Myo1e/Furin/Tnfrsf21/Batf3/Bcl2l1/Cd83/Serpinb6a/Tnfsf10/Gata1/Gucy1b1/Gadd45b/Il13/Ikzf4/Coch/Car2/Etv4/Drc1/Bhlhe40/Il18r1/Plagl1/Abcb1a/Spp1/Capn3/Ifitm3/Scn9a/Csf2/Tnfsf11/Spry4/Penk/Nt5e/Tlr7

### Sheet: Exten. Data Tab. 6-BP-VitDvsVeh
#	ID	Description	GeneRatio	BgRatio	pvalue	p.adjust	geneID
1	GO:0006954	inflammatory response	52/537	450/12655	3.73459e-11	8.48865e-08	Ccl3/Slamf1/Ncf1/Il10/Cd40/Adora2b/Il13/Havcr2/Pik3cg/F2rl1/Tnfsf11/Ednrb/Mefv/Cd200/Pla2g7/Tnf/Lta/Il23a/Ccr1/Il18r1/Il1r1/Il1r2/Cxcr2/Fn1/Il2/Casp6/Smpdl3b/Bst1/Usp18/Nupr1/Nt5e/Ptgs2/Chst2/Dagla/Lrrk2/Serpine1/Tlr4/Ankrd42/Stab1/Tlr1/Ltb4r1/Ptgs1/F2r/Pla2g4a/Sphk1/Ccr1l1/Mas1/Mfhas1/Il1rl2/Il22/Ccr5/Pglyrp2
2	GO:0006935	chemotaxis	45/537	360/12655	6.24692e-11	8.48865e-08	Wnt3/Lhx2/Ccl3/Bmp7/Met/Slamf1/Etv4/Pik3cg/Myh10/Lgmn/F2rl1/Tnfsf11/Ednrb/Pla2g7/Slc12a2/Il23a/Ccr1/Nrp2/Cxcr2/Fn1/Efna4/Nr4a3/Sema3c/Bst1/Spp1/Plxnb3/Ptprm/Sema3f/Ripor2/P2ry12/Serpine1/Itga9/Megf8/Flrt2/Cxcr1/Lgr4/Lgals3/Gpr183/B3gnt2/Lrtm2/Sema3b/Sema3e/Ccr1l1/Plxnc1/Ccr5
3	GO:0007186	G protein-coupled receptor signaling pathway	45/537	363/12655	8.26146e-11	8.48865e-08	Ccl3/Adgre1/Met/Vipr2/Adora2b/Plek/Pik3cg/F2rl1/Ednrb/Dgkg/Grp/Slc12a2/Ccr1/Cxcr2/Car2/Src/Il2/Ereg/Areg/Cckbr/Grpr/Acpp/Ramp1/Gna15/Hrh2/Dagla/P2ry12/Plcl1/Gpr34/Ramp3/Penk/Pik3r6/Ltb4r1/Entpd1/F2r/Cxcr1/Lgr4/Plcb1/Gpr183/Olfr60/Ccr1l1/Mas1/Gm5127/Ccr5/Kctd12
4	GO:0042330	taxis	45/537	363/12655	8.26146e-11	8.48865e-08	Wnt3/Lhx2/Ccl3/Bmp7/Met/Slamf1/Etv4/Pik3cg/Myh10/Lgmn/F2rl1/Tnfsf11/Ednrb/Pla2g7/Slc12a2/Il23a/Ccr1/Nrp2/Cxcr2/Fn1/Efna4/Nr4a3/Sema3c/Bst1/Spp1/Plxnb3/Ptprm/Sema3f/Ripor2/P2ry12/Serpine1/Itga9/Megf8/Flrt2/Cxcr1/Lgr4/Lgals3/Gpr183/B3gnt2/Lrtm2/Sema3b/Sema3e/Ccr1l1/Plxnc1/Ccr5
5	GO:0031347	regulation of defense response	47/537	422/12655	1.185e-09	9.74067e-07	Ccl3/Rab34/Il10/Adora2b/Il13/Havcr2/Pik3cg/Coch/F2rl1/Tnfsf11/Ednrb/Mefv/Cd200/Tnf/Lta/Il23a/Ccr1/Il1r1/Il1r2/Samhd1/Il2/Smpdl3b/Bst1/Ereg/Usp18/Nupr1/Cckbr/Nt5e/Ptgs2/Cd226/Dagla/Lrrk2/Serpine1/Tlr4/Fgl2/Ankrd42/Ifi209/Penk/Pik3r6/Pla2g4a/Sphk1/Mas1/Mfhas1/Il1rl2/Il22/Ccr5/Pglyrp2
6	GO:0050727	regulation of inflammatory response	33/537	253/12655	8.35488e-09	5.72309e-06	Ccl3/Il10/Adora2b/Il13/Pik3cg/Tnfsf11/Ednrb/Mefv/Cd200/Tnf/Lta/Il1r1/Il1r2/Il2/Smpdl3b/Bst1/Usp18/Nupr1/Nt5e/Ptgs2/Dagla/Lrrk2/Serpine1/Tlr4/Ankrd42/Pla2g4a/Sphk1/Mas1/Mfhas1/Il1rl2/Il22/Ccr5/Pglyrp2
7	GO:0042742	defense response to bacterium	22/537	124/12655	1.02677e-08	6.0286e-06	Rab34/Ncf1/Il10/Gsdma/Mmp7/Havcr2/Coch/F2rl1/Tnf/Lta/Il23a/Gbp3/Gbp2/Plac8/Isg15/Colec12/Serpine1/Tlr4/Gbp2b/Stab1/Iigp1/Pglyrp2
8	GO:0045087	innate immune response	46/537	452/12655	3.06204e-08	1.53398e-05	Ccl3/Slamf1/Cd40/Havcr2/Coch/F2rl1/Mefv/Il23a/Ifitm1/Ifitm3/Ccr1/Samhd1/Src/Alpk1/Cd1d1/Gbp3/Gbp2/Smpdl3b/Ereg/Oas3/Fgg/Cd226/Ifit1/Isg15/Prdm1/Slamf7/C1s1/Tlr4/Gbp2b/Ifi209/Tlr1/Pik3r6/Lgr4/Lgals3/Rab7b/Iigp1/C1ra/Ifitm6/H2-Eb1/Ifitm2/Mfhas1/Il1rl2/Tgtp1/C1s2/Trim34b/Trim43a
9	GO:0097529	myeloid leukocyte migration	22/537	132/12655	3.35908e-08	1.53398e-05	Ccl3/Slamf1/Lgmn/Tnfsf11/Ednrb/Cd200/Pla2g7/Il23a/Ccr1/Il1r1/Cxcr2/Bst1/Spp1/Cd9/Ripor2/P2ry12/Serpine1/Itga9/Cxcr1/Lgals3/Plcb1/Ccr1l1
10	GO:0035456	response to interferon-beta	12/537	40/12655	5.67654e-08	2.33306e-05	Ifitm1/Ifitm3/Gbp3/Gbp2/Ifit1/Gbp2b/Xaf1/Ifi209/Iigp1/Ifitm6/Ifitm2/Tgtp1
11	GO:0050865	regulation of cell activation	46/537	463/12655	6.34025e-08	2.36895e-05	Tbx21/Slamf1/Il10/Cd40/Ikzf3/Adora2b/Plek/Il13/Havcr2/F2rl1/Tnfsf11/Cd200/Tnf/Il23a/Ctla4/Il2/Cd1d1/Rorc/Lmo4/Nr4a3/Bst1/Cd9/Clec2i/Sfrp1/Fgg/Cd226/Ripor2/Lrrk2/Prdm1/Slamf7/Tlr4/Fgl2/Timd2/Pik3r6/Lgals3/Gpr183/Zfp608/Lgals7/Pla2g4a/Sphk1/Zbtb16/Tnfrsf13c/Mfhas1/Il1rl2/Capn3/Pglyrp2
12	GO:0032103	positive regulation of response to external stimulus	33/537	283/12655	1.30022e-07	4.45324e-05	Ccl3/Rab34/Met/Slamf1/Adora2b/Havcr2/Pik3cg/Coch/Lgmn/F2rl1/Tnfsf11/Pla2g7/Tnf/Lta/Il23a/Ccr1/Cxcr2/Fn1/Ereg/Nupr1/Ptgs2/Cd226/Ripor2/Lrrk2/P2ry12/Serpine1/Tlr4/Ankrd42/Ifi209/Megf8/Pla2g4a/Ccr1l1/Ccr5
13	GO:0050900	leukocyte migration	29/537	232/12655	1.72795e-07	5.46298e-05	Ccl3/Tbx21/Slamf1/Lgmn/F2rl1/Tnfsf11/Ednrb/Cd200/Pla2g7/Tnf/Slc12a2/Il23a/Ccr1/Il1r1/Cxcr2/Itga4/Bst1/Spp1/Cd9/Ripor2/P2ry12/Serpine1/Gcnt1/Itga9/Cxcr1/Lgals3/Plcb1/Gpr183/Ccr1l1
14	GO:0001819	positive regulation of cytokine production	35/537	326/12655	4.09867e-07	0.000120325	Ccl3/Slamf1/Il10/Cd40/Adora2b/Csf2/Il13/Havcr2/Il9/F2rl1/Cd200/Tnf/Lta/Il23a/Il18r1/Il1r1/Src/Il2/Cd1d1/Nr4a3/Ereg/Pou2af1/Ptgs2/Cd226/Serpine1/Tlr4/Ankrd42/Tlr1/F2r/Plcb1/Rab7b/Sphk1/Tnfrsf13c/Il1rl2/Ccr5
15	GO:0034330	cell junction organization	45/537	483/12655	5.60783e-07	0.00014547	Clstn3/Il10/Ptprk/Grhl1/Myh10/Lgmn/Tgfb3/F2rl1/Ajuba/Cdh2/Tnf/Myo5b/Nrp2/Fn1/Obsl1/Cacna1s/Src/Grip2/Cd9/Lrfn1/Ophn1/Arhgap6/Vstm5/Rims3/Myo6/Igsf9b/Sema3f/Filip1/Tpbg/Pdzrn3/Pcdh17/Lrrk2/Limch1/Sdk2/Synpo/Shroom2/Flrt2/F2r/Rapgef4/C1ql3/Lrrc4/Dsp/Lrtm2/Palld/Sema3e
16	GO:0030855	epithelial cell differentiation	38/537	375/12655	5.66308e-07	0.00014547	Prlr/Bmp7/Met/Stc1/Wt1/Etv4/Grhl1/F2rl1/Vdr/Krt6b/Clic5/Xdh/Cdh2/Tnf/Frzb/Src/Mycl/Enam/Ophn1/Ptgs2/Myo6/Hrh2/Krt17/Ripor2/Serpine1/Prdm1/Abcb1a/Id1/Plaur/Fat4/Ptgs1/Arid4a/Dact2/Dsp/Klf2/Palld/Foxb1/Tmem100
17	GO:0002694	regulation of leukocyte activation	41/537	429/12655	9.44959e-07	0.000218005	Tbx21/Slamf1/Il10/Cd40/Ikzf3/Adora2b/Il13/Havcr2/F2rl1/Tnfsf11/Cd200/Tnf/Il23a/Ctla4/Il2/Cd1d1/Rorc/Nr4a3/Bst1/Clec2i/Sfrp1/Cd226/Ripor2/Lrrk2/Prdm1/Slamf7/Tlr4/Fgl2/Timd2/Pik3r6/Lgals3/Gpr183/Zfp608/Lgals7/Pla2g4a/Sphk1/Zbtb16/Tnfrsf13c/Mfhas1/Il1rl2/Pglyrp2
18	GO:0032649	regulation of interferon-gamma production	16/537	90/12655	1.03152e-06	0.000218005	Slamf1/Il10/Havcr2/Tnf/Lta/Il23a/Il18r1/Il1r1/Il2/Cd1d1/Cd226/Isg15/Tlr4/Lgals7/Tnfrsf13c/Pglyrp2
19	GO:0032675	regulation of interleukin-6 production	18/537	112/12655	1.03675e-06	0.000218005	Met/Slamf1/Il10/Adora2b/Havcr2/F2rl1/Cd200/Tnf/Ereg/Pou2af1/Tlr4/Tlr1/F2r/Rab7b/Klf2/Il1rl2/Ccr5/Muc16
20	GO:0032609	interferon-gamma production	17/537	101/12655	1.06085e-06	0.000218005	Slamf1/Il10/Havcr2/F2rl1/Tnf/Lta/Il23a/Il18r1/Il1r1/Il2/Cd1d1/Cd226/Isg15/Tlr4/Lgals7/Tnfrsf13c/Pglyrp2
21	GO:0050808	synapse organization	33/537	312/12655	1.23616e-06	0.000227272	Clstn3/Il10/Myh10/Lgmn/Cdh2/Tnf/Myo5b/Nrp2/Obsl1/Cacna1s/Grip2/Lrfn1/Ophn1/Vstm5/Rims3/Myo6/Igsf9b/Sema3f/Filip1/Tpbg/Pdzrn3/Pcdh17/Lrrk2/Sdk2/Synpo/Flrt2/F2r/Rapgef4/C1ql3/Lrrc4/Lrtm2/Palld/Sema3e
22	GO:0044057	regulation of system process	38/537	387/12655	1.23727e-06	0.000227272	Slc4a3/Stc1/Ncf1/Il10/Adora2b/F2rl1/Ednrb/Epas1/Tnf/Slc1a1/Src/Il2/Nr4a3/Grip2/Cckbr/Tmem38a/Ptgs2/Acpp/Inha/Fgg/Igsf9b/Hrh2/Lrrk2/Ormdl3/Tlr4/Abcb1a/Kcnd3/Ptgs1/Cmya5/F2r/Rapgef4/Arhgap42/Myh7/Dsp/Akap6/Sphk1/Tmem100/Spx
23	GO:0030595	leukocyte chemotaxis	20/537	137/12655	1.27184e-06	0.000227272	Ccl3/Slamf1/Lgmn/F2rl1/Tnfsf11/Ednrb/Pla2g7/Slc12a2/Il23a/Ccr1/Cxcr2/Bst1/Spp1/Ripor2/Serpine1/Itga9/Cxcr1/Lgals3/Gpr183/Ccr1l1
24	GO:0006936	muscle contraction	23/537	175/12655	1.36553e-06	0.000233847	Met/Stc1/Ncf1/Adora2b/Myh11/Smad5/Ednrb/Cacna1s/Tpm2/Grip2/Tmem38a/Ptgs2/Ormdl3/Kcnd3/Ptgs1/F2r/Arhgap42/Myh7/Dsp/Ryr3/Akap6/Sphk1/Spx
25	GO:0050920	regulation of chemotaxis	21/537	152/12655	1.73642e-06	0.000285467	Wnt3/Met/Slamf1/Lgmn/F2rl1/Pla2g7/Il23a/Ccr1/Cxcr2/Fn1/Sema3c/Bst1/Sema3f/Ripor2/P2ry12/Serpine1/Megf8/Gpr183/Sema3b/Sema3e/Ccr1l1
26	GO:0009617	response to bacterium	37/537	379/12655	1.96634e-06	0.000306617	Rab34/Prlr/Ncf1/Il10/Gsdma/Ikzf3/Mmp7/Havcr2/Coch/F2rl1/Ednrb/Gzma/Tnf/Lta/Il23a/Alpk1/Gbp3/Gbp2/Plac8/Adamts9/Usp18/Ptgs2/Ifit1/Isg15/Colec12/Serpine1/Prdm1/Tlr4/Gbp2b/Stab1/Tnip3/Tlr1/Penk/F2r/Iigp1/Tgtp1/Pglyrp2
27	GO:0007409	axonogenesis	33/537	319/12655	2.0247e-06	0.000306617	Wnt3/Lhx2/Crabp2/Bmp7/Etv4/Myh10/Cdh2/Myo5b/Nrp2/Fn1/Nr4a2/Itga4/Efna4/Nr4a3/Dab1/Sema3c/Kel/Plxnb3/Dixdc1/Ptprm/Sema3f/Nrn1/Shtn1/Megf8/Flrt2/Lgr4/B3gnt2/Lrtm2/Sema3b/Foxb1/Sema3e/Plxnc1/Ccr5
28	GO:0098742	cell-cell adhesion via plasma-membrane adhesion molecules	17/537	106/12655	2.12726e-06	0.000306617	Clstn3/Il10/Ajuba/Cdh2/Obsl1/Itga4/Dab1/Plxnb3/Ptprm/Igsf9b/Pcdh17/Sdk2/Epcam/Fat4/Lrrc4/Lgals7/Palld
29	GO:0007411	axon guidance	20/537	142/12655	2.25593e-06	0.000306617	Wnt3/Lhx2/Bmp7/Etv4/Myh10/Nrp2/Efna4/Nr4a3/Sema3c/Plxnb3/Ptprm/Sema3f/Megf8/Flrt2/Lgr4/B3gnt2/Lrtm2/Sema3b/Sema3e/Plxnc1
30	GO:0097485	neuron projection guidance	20/537	142/12655	2.25593e-06	0.000306617	Wnt3/Lhx2/Bmp7/Etv4/Myh10/Nrp2/Efna4/Nr4a3/Sema3c/Plxnb3/Ptprm/Sema3f/Megf8/Flrt2/Lgr4/B3gnt2/Lrtm2/Sema3b/Sema3e/Plxnc1

### Sheet: Extended Data Table 7 
Start	End
IL-2R	STAT3
IL-2R	STAT5A
IL-2R	STAT5B
IL-2R	AP-1
IL-2R	IKZF1
IL-4R	STAT6
IL-13R	STAT6
CD3/28	NFkb
CD3/28	AP-1
TNFR	NFkb
TNFR	AP-1
TGFBR	SMAD5

### Sheet: Extended Data Table 8
Receptor Gene name	Receptors Protein Name	Transcription Factor Gene name	Transcription Factor Protein name
IL-4R	Interleukin 4 Receptor	NFATC1	Nuclear Factor Of Activated T-Cells, Cytoplasmic, Calcineurin-Dependent 1
TNFAIP3	Tumor Necrosis Factor Alpha-Induced Protein 3	IKZF1	Ikaros
CD28	T-Cell-Specific Surface Glycoprotein CD3/CD28	FOSL2	FOS Like 2, AP-1 Transcription Factor Subunit
TNFSF8	Tumor Necrosis Factor (Ligand) Superfamily, Member 8	NFKB1	Nuclear Factor Kappa B Subunit 1
IL2RB	Interleukin 2 Receptor Subunit Beta	JUND	JunD Proto-Oncogene, AP-1 Transcription Factor Subunit
TNFRSF8	Tumor Necrosis Factor Receptor Superfamily Member 8	JUN	Jun Proto-Oncogene, AP-1 Transcription Factor Subunit
CD28	T-Cell-Specific Surface Glycoprotein CD28	STAT3	Signal Transducer And Activator Of Transcription 3
TNFRSF18	Tumor Necrosis Factor Receptor Superfamily Member 18	STAT5A	Signal Transducer And Activator Of Transcription 5A
TNFRSF4	Tumor Necrosis Factor Receptor Superfamily Member 4	STAT5B	Signal Transducer And Activator Of Transcription 5B
TNFRSF9	Tumor Necrosis Factor Receptor Superfamily Member 9	NFKBIZ	Nuclear Factor Of Kappa Light Polypeptide Gene Enhancer In B-Cells Inhibitor, Zeta
IL2RA	Interleukin-2 Receptor Subunit Alpha	NFKB2	Nuclear Factor Kappa B Subunit 2
TNFAIP8	Tumor Necrosis Factor Alpha-Induced Protein 8	NFKB1	Nuclear Factor Kappa B Subunit 1

### Sheet: Extended Data Table 9 primers
Gene	species	sequence
Grb7 antisense	mouse	5'-GAC TTT CTG CAG ATG GCA CA-3'
Grb7 sense	mouse	5'-GGT TTC ATG GAC GCA TCT CT-3'
Gsdma antisense	mouse	5'-TCA ACC AGC TTC AGT TGC AC-3'
Gsdma sense	mouse	5'-TGC TGT CAA AGG ACG CTA TG-3'
Ikzf3 sense	mouse	5'-TGT CAC CTC TGC AAC TAC GC-3'
Ikzsf3 antisense	mouse	5'-TTC CGC AGA ACT CAC ACT TG-3'
IL-2 antisense	mouse	5'-ATC CTG GGG AGT TTC AGG TT-3'
IL-2 sense	mouse	5'-CCC ACT TCA AGC TCC ACT TC-3'
Lrrc3c antisense	mouse	5'-GAC CAC ACA CAA TGC CTG TC-3'
Lrrc3c sense	mouse	5'-ACC TCT CTG CCA ACC AGC TA-3'
Ormdl3 antisense	mouse	5'-CTT TGC CTT GGT CTG GAG TC-3'
Ormdl3 sense	mouse	5'-CAC ACG GGT GAT GAA C AG TC-3'
Psmd3 antisense	mouse	5'-AAC AGC TGT GTG CTG TGG AG-3'
Psmd3 sense	mouse	5'-ACC AGG CTG AGA AGC TGG TA-3'
Stat3 antisense	mouse	5'-TCG TGG TAA ACT GGA CAC CA-3'
Stat3 sense	mouse	5'-GAG GAG CTG CAG CAG AAA GT-3'
Stat5a antisense	mouse	5'-GTC AAA CTC GCC ATC TTG GT-3'
Stat5a sense	mouse	5'-TAC ATG GAC CAG GCT CCT TC-3'
Stat5b antisense	mouse	5'-TGG GTG GCC TTA ATG TTC TC-3'
Stat5b sense	mouse	5'-TGT GGA TAC AGG CTC AGC AG-3'
Zpbp2 antisense	mouse	5'-GAC AGG TGA CAT CCA CAT CG-3'
Zpbp2 sense	mouse	5'-ACA GAA CGG TCC CAG CTA TG-3'

### Sheet: antibody list
Antibody	clone	Vendor	catalog #
Aiolos PE	8B2	Biolegend	653204
CD122 (IL2Rβ) APC	5H4	Biolegend	5H4
CD19 PE-Cy7	6D5	Biolegend	115520
CD4 FITC	RM4-5	Biolegend	100510
CD4 PerCPeFluor710	RM4-5	eBioscience	46-0042-82
CD44 FITC	IM7	Biolegend	103006
CD45 BV421	104	Biolegend	109832
CD62L PE	MEL-14	Biolegend	104408
CD8a APC-Cy7	53-6.7	Biolegend	100714
Foxp3 PE	FJK-16s	Invitrogen	12-5773-82
Gata3 PE	16E10A23	Biolegend	653804
IFNg FITC	XMG1.2	Biolegend	505806
IL-10 Pacific Blue	JES5-16E3	Biolegend	505020
IL-13 eFluor660	eBio13A	eBioscience	50-7133-82
IL-13 PE	eBio13A	molecular probes	A18492
IL17A PE-Cy7	TC11-18H10.1	Biolegend	506922
IL-2 PE-TexasRed	JES6-5H4	Biolegend	503840
monoclonal b-actin-Peroxidase	AC-15	Sigma-Aldrich	A3854
Phospho-BTK/ITK	M4G3LN	eBioscience	12-9015-42
Tbet PE	4B10	Biolegend	644809
VDR	D2K6W	Cell Signaling Technology	12550S
VDR AlexaFluor647	D2K6W	Cell Signaling Technology	custom order

### Sheet: reagents
reagent	Vendor	catalog #
anti-mouse CD28 (37.51)	BD Biosciences	553294
anti-mouse CD3e (145-2C11)	BD Biosciences	553057
b-mercaptoethanol	gibco	21985-032
calcitriol	Sigma-Aldrich	D1530
collagenase D	Roche	11088866001
Kwik-Diff soultion	Shandon	9990700
DMSO	Sigma-Aldrich	D2438
ProLong gold Anitfade Mountant with DAPI	ThermoFisher Scietific	P36935
rat anti-mouse anti-IFNg	BD Biosciences	554430
Anti-Mouse CD16/CD32 (Mouse BD Fc Block	BD Biosciences	553141
hamster anti-mouse anti-IL-4 (11B11)	BD Biosciences	554433
L-Glutamin	Sigma- Aldrich	G7513
LS columns	Miltenyi	130-042-401
microRNeasy	Qiagen	74004
naive CD4+ T cell isolation kit	Miltenyi	130-104-453
MEM non-essential amino acid solution (100x)	Sigma- Aldrich	M7145
Penicillin/Streptomycin	Sigma- Aldrich	P4333
Cell stimulation Cocktail (500x) phorbol myristate acetate (PMA)/Ionomycin	Tocris	TNB-4975
phosphate buffered saline	Gibco	14190-144
recombinant human TGFb1	Peprotech	100-21C
recombinant mouse IL-12	Peprotech	210-12
recombinant mouse IL-13	Peprotech	210-13
recombinant mouse IL-2	Peprotech	212-12
recombinant mouse IL-33	Peprotech	210-33
recombinant mouse IL-4	Peprotech	214-14
recombinant mouse IL-6	Peprotech	216-16
recombinant human IL-2	Peprotech	200-02
RPMI1640	Sigma-Aldrich	R8758
STAT3 inhibitor III WP1066	Sigma-Aldrich	573129
STAT5 inhibitor	EMD Millipore	573106
AS1517499 (STAT6 inhibitor)	Millipore-Sigma	SML190
U0126	CellSignaling Technologies	9903S
LY294002	CellSignaling Technologies	9901S
SsoFast Eva Green	Bio-Rad	1725201
10x zink fixative	BD Pharmingen	552658
Tris-Glycine-SDS Running Buffer	Boston Bioproducts	BP-150
Transfer buffer	Boston Bioproducts	BP-190
Tris Buffered Saline with Tween 20	CellSignaling Technologies	9997S
